# Repurposing base editors for targeted knock-in and simultaneous knockouts to generate multiplex-edited allogeneic CAR T cells with minimal translocations

**DOI:** 10.1101/2025.09.15.676172

**Authors:** Viktor Glaser, Lily Jo Becker, Carla Fuster-García, Luis Huth, Ana-Maria Nitulescu, Yaolin Pu, Isabell Kassing, Laura Marie Hartmann, Christian Luca Flugel, Roberts Karklins, Shona Shaji, Marie Pouzolles, Maik Stein, Geoffroy Andrieux, Toni Cathomen, Hans-Dieter Volk, Petra Reinke, Jonas Kath, Dimitrios Laurin Wagner

## Abstract

The CRISPR-Cas system enables precise genome engineering of cell therapies. For allogeneic applications, multiplex editing is frequently required to improve efficacy, persistence, and safety. However, strategies involving multiple DNA double-strand breaks (DSBs) induce genotoxicity by provoking chromosomal aberrations. Base editors, which enable sequence changes without generating DSBs, are widely used for gene disruption, but their capacity for gene insertion remains unexplored. Here, we developed **B**ase **e**ditor-mediated **k**nock-**i**n (**BEKI**), a non-viral platform that allows targeted transgene insertion in parallel with multiplex gene disruption using a single base editor. Repurposing the Cas9 nickase domain of base editors generates paired nicks, inducing homology-directed repair (HDR). In human T cells, optimized guide RNA orientation and nick distance, together with HDR-enhancing modulators, enabled efficient transgene knock-in at the *TRAC*, *CD3ζ, B2M,* and *CD3ε* loci. Simultaneous base editing of multiple additional genes produced chimeric antigen receptor (CAR) T cells with increased cytokine secretion, drug resistance, and resistance to allo-rejection. Compared to multiplex editing with Cas9, BEKI markedly reduced chromosomal translocations. BEKI therefore provides a streamlined, scalable strategy for multiplex CAR T-cell engineering with a single enzyme, offering a safer route to clinical-grade manufacturing of off-the-shelf therapies for cancer and autoimmune diseases.

**Graphical Abstract:** 
