## Supplementary Tables for "Repurposing base editors for targeted knock-in and simultaneous knockouts to generate multiplex-edited allogeneic CAR T cells with minimal translocations"

### Sheet: Suppl. Table 1 - HDRT
	gRNA sense	gRNA antisense	PL number	HDRT sequence	P for	P rev
TRAC	T1	T7	1	TTTCAGGTTTCCTTGAGTGGCAGGCCAGGCCTGGCCGTGAACGTTCACTGAAATCATGGCCTCTTGGCCAAGATTGATAGCTTGTGCCTGTCCCTGAGTCCCAGTCCATCACGAGCAGCTGGTTTCTAAGATGCTATTTCCCGTATAAAGCATGAGACCGTGACTTGCCAGCCCCACAGAGCCCCGCCCTTGTCCATCACTGGCATCTGGACTCCAGCCTGGGTTGGGGCAAAGAGGGAAATGAGATCATGTCCTAACCCTGATCCTCTTGTCCCACAGATATCCAGAACCCTGACCCTGCCTCCGGATCCGGAGCCACCAACTTCAGCCTGCTGAAGCAGGCCGGCGACGTGGAAGAAAATCCTGGGCCCATGGCTCTTCCTGTGACTGCCCTTCTGC…	TTTCAGGTTTCCTTGAGTGGCA	CATCTGCTTTTTTCCCGTGTCATTCT
	T1	T8	2	TTTCAGGTTTCCTTGAGTGGCAGGCCAGGCCTGGCCGTGAACGTTCACTGAAATCATGGCCTCTTGGCCAAGATTGATAGCTTGTGCCTGTCCCTGAGTCCCAGTCCATCACGAGCAGCTGGTTTCTAAGATGCTATTTCCCGTATAAAGCATGAGACCGTGACTTGCCAGCCCCACAGAGCCCCGCCCTTGTCCATCACTGGCATCTGGACTCCAGCCTGGGTTGGGGCAAAGAGGGAAATGAGATCATGTCCTAACCCTGATCCTCTTGTCCCACAGATATCCAGAACCCTGACCCTGCCTCCGGATCCGGAGCCACCAACTTCAGCCTGCTGAAGCAGGCCGGCGACGTGGAAGAAAATCCTGGGCCCATGGCTCTTCCTGTGACTGCCCTTCTGC…	TTTCAGGTTTCCTTGAGTGGCA	CATCTGCTTTTTTCCCGTGTCATTCT
	T1	T9	3	TTTCAGGTTTCCTTGAGTGGCAGGCCAGGCCTGGCCGTGAACGTTCACTGAAATCATGGCCTCTTGGCCAAGATTGATAGCTTGTGCCTGTCCCTGAGTCCCAGTCCATCACGAGCAGCTGGTTTCTAAGATGCTATTTCCCGTATAAAGCATGAGACCGTGACTTGCCAGCCCCACAGAGCCCCGCCCTTGTCCATCACTGGCATCTGGACTCCAGCCTGGGTTGGGGCAAAGAGGGAAATGAGATCATGTCCTAACCCTGATCCTCTTGTCCCACAGATATCCAGAACCCTGACCCTGCCTCCGGATCCGGAGCCACCAACTTCAGCCTGCTGAAGCAGGCCGGCGACGTGGAAGAAAATCCTGGGCCCATGGCTCTTCCTGTGACTGCCCTTCTGC…	TTTCAGGTTTCCTTGAGTGGCA	GAGGCCTAGAAGAGCAGTAAGGG
	T1	T10	4	TTTCAGGTTTCCTTGAGTGGCAGGCCAGGCCTGGCCGTGAACGTTCACTGAAATCATGGCCTCTTGGCCAAGATTGATAGCTTGTGCCTGTCCCTGAGTCCCAGTCCATCACGAGCAGCTGGTTTCTAAGATGCTATTTCCCGTATAAAGCATGAGACCGTGACTTGCCAGCCCCACAGAGCCCCGCCCTTGTCCATCACTGGCATCTGGACTCCAGCCTGGGTTGGGGCAAAGAGGGAAATGAGATCATGTCCTAACCCTGATCCTCTTGTCCCACAGATATCCAGAACCCTGACCCTGCCTCCGGATCCGGAGCCACCAACTTCAGCCTGCTGAAGCAGGCCGGCGACGTGGAAGAAAATCCTGGGCCCATGGCTCTTCCTGTGACTGCCCTTCTGC…	TTTCAGGTTTCCTTGAGTGGCA	CATCTGCTTTTTTCCCGTGTCATTCT
	T1	T11	4	TTTCAGGTTTCCTTGAGTGGCAGGCCAGGCCTGGCCGTGAACGTTCACTGAAATCATGGCCTCTTGGCCAAGATTGATAGCTTGTGCCTGTCCCTGAGTCCCAGTCCATCACGAGCAGCTGGTTTCTAAGATGCTATTTCCCGTATAAAGCATGAGACCGTGACTTGCCAGCCCCACAGAGCCCCGCCCTTGTCCATCACTGGCATCTGGACTCCAGCCTGGGTTGGGGCAAAGAGGGAAATGAGATCATGTCCTAACCCTGATCCTCTTGTCCCACAGATATCCAGAACCCTGACCCTGCCTCCGGATCCGGAGCCACCAACTTCAGCCTGCTGAAGCAGGCCGGCGACGTGGAAGAAAATCCTGGGCCCATGGCTCTTCCTGTGACTGCCCTTCTGC…	TTTCAGGTTTCCTTGAGTGGCA	CATCTGCTTTTTTCCCGTGTCATTCT
	T1	T12	4	TTTCAGGTTTCCTTGAGTGGCAGGCCAGGCCTGGCCGTGAACGTTCACTGAAATCATGGCCTCTTGGCCAAGATTGATAGCTTGTGCCTGTCCCTGAGTCCCAGTCCATCACGAGCAGCTGGTTTCTAAGATGCTATTTCCCGTATAAAGCATGAGACCGTGACTTGCCAGCCCCACAGAGCCCCGCCCTTGTCCATCACTGGCATCTGGACTCCAGCCTGGGTTGGGGCAAAGAGGGAAATGAGATCATGTCCTAACCCTGATCCTCTTGTCCCACAGATATCCAGAACCCTGACCCTGCCTCCGGATCCGGAGCCACCAACTTCAGCCTGCTGAAGCAGGCCGGCGACGTGGAAGAAAATCCTGGGCCCATGGCTCTTCCTGTGACTGCCCTTCTGC…	TTTCAGGTTTCCTTGAGTGGCA	CATCTGCTTTTTTCCCGTGTCATTCT
	T2	T7	5	cctattaaataaaagaataagcagtattattaagtagccctgcatttcaggtttccttgagtggcaggccaggcctggccgtgaacgttcactgaaatcatggcctcttggccaagattgatagcttgtgcctgtccctgagtcccagtccatcacgagcagctggtttctaagatgctatttcccgtataaagcatgagaccgtgacttgccagccccacagagccccgcccttgtccatcactggcatctggactccagcctgggttggggcaaagagggaaatgagatcatgtcctaaccctgatcctcttgtcccacagatatccagaaccctgaccctgccgtgtaccagctgagagactctaaatccagtgacaagtctgtctgcctattcac…	CCTATTAAATAAAAGAATAAGCAGTATTATTAAGTAGCCCTGC	CATCTGCTTTTTTCCCGTGTCATTCT
	T2	T8	6	cctattaaataaaagaataagcagtattattaagtagccctgcatttcaggtttccttgagtggcaggccaggcctggccgtgaacgttcactgaaatcatggcctcttggccaagattgatagcttgtgcctgtccctgagtcccagtccatcacgagcagctggtttctaagatgctatttcccgtataaagcatgagaccgtgacttgccagccccacagagccccgcccttgtccatcactggcatctggactccagcctgggttggggcaaagagggaaatgagatcatgtcctaaccctgatcctcttgtcccacagatatccagaaccctgaccctgccgtgtaccagctgagagactctaaatccagtgacaagtctgtctgcctattcac…	CCTATTAAATAAAAGAATAAGCAGTATTATTAAGTAGCCCTGC	CATCTGCTTTTTTCCCGTGTCATTCT
	T2	T9	7	cctattaaataaaagaataagcagtattattaagtagccctgcatttcaggtttccttgagtggcaggccaggcctggccgtgaacgttcactgaaatcatggcctcttggccaagattgatagcttgtgcctgtccctgagtcccagtccatcacgagcagctggtttctaagatgctatttcccgtataaagcatgagaccgtgacttgccagccccacagagccccgcccttgtccatcactggcatctggactccagcctgggttggggcaaagagggaaatgagatcatgtcctaaccctgatcctcttgtcccacagatatccagaaccctgaccctgccgtgtaccagctgagagactctaaatccagtgacaagtctgtctgcctattcac…	CCTATTAAATAAAAGAATAAGCAGTATTATTAAGTAGCCCTGC	CATCTGCTTTTTTCCCGTGTCATTCT
	T2	T10	8	cctattaaataaaagaataagcagtattattaagtagccctgcatttcaggtttccttgagtggcaggccaggcctggccgtgaacgttcactgaaatcatggcctcttggccaagattgatagcttgtgcctgtccctgagtcccagtccatcacgagcagctggtttctaagatgctatttcccgtataaagcatgagaccgtgacttgccagccccacagagccccgcccttgtccatcactggcatctggactccagcctgggttggggcaaagagggaaatgagatcatgtcctaaccctgatcctcttgtcccacagatatccagaaccctgaccctgccgtgtaccagctgagagactctaaatccagtgacaagtctgtctgcctattcac…	CCTATTAAATAAAAGAATAAGCAGTATTATTAAGTAGCCCTGC	CATCTGCTTTTTTCCCGTGTCATTCT
	T2	T11	8	cctattaaataaaagaataagcagtattattaagtagccctgcatttcaggtttccttgagtggcaggccaggcctggccgtgaacgttcactgaaatcatggcctcttggccaagattgatagcttgtgcctgtccctgagtcccagtccatcacgagcagctggtttctaagatgctatttcccgtataaagcatgagaccgtgacttgccagccccacagagccccgcccttgtccatcactggcatctggactccagcctgggttggggcaaagagggaaatgagatcatgtcctaaccctgatcctcttgtcccacagatatccagaaccctgaccctgccgtgtaccagctgagagactctaaatccagtgacaagtctgtctgcctattcac…	CCTATTAAATAAAAGAATAAGCAGTATTATTAAGTAGCCCTGC	CATCTGCTTTTTTCCCGTGTCATTCT
	T2	T12	8	cctattaaataaaagaataagcagtattattaagtagccctgcatttcaggtttccttgagtggcaggccaggcctggccgtgaacgttcactgaaatcatggcctcttggccaagattgatagcttgtgcctgtccctgagtcccagtccatcacgagcagctggtttctaagatgctatttcccgtataaagcatgagaccgtgacttgccagccccacagagccccgcccttgtccatcactggcatctggactccagcctgggttggggcaaagagggaaatgagatcatgtcctaaccctgatcctcttgtcccacagatatccagaaccctgaccctgccgtgtaccagctgagagactctaaatccagtgacaagtctgtctgcctattcac…	CCTATTAAATAAAAGAATAAGCAGTATTATTAAGTAGCCCTGC	CATCTGCTTTTTTCCCGTGTCATTCT
	T3	T7	9	cctattaaataaaagaataagcagtattattaagtagccctgcatttcaggtttccttgagtggcaggccaggcctggccgtgaacgttcactgaaatcatggcctcttggccaagattgatagcttgtgcctgtccctgagtcccagtccatcacgagcagctggtttctaagatgctatttcccgtataaagcatgagaccgtgacttgccagccccacagagccccgcccttgtccatcactggcatctggactccagcctgggttggggcaaagagggaaatgagatcatgtcctaaccctgatcctcttgtcccacagatatccagaaccctgaccctgccgtgtaccagctgagagactctaaatccagtgacaagtctgtctgcctattcac…	CCTATTAAATAAAAGAATAAGCAGTATTATTAAGTAGCCCTGC	GAGGCCTAGAAGAGCAGTAAGGG
	T3	T8	10	tgatagcttgtgcctgtccctgagtcccagtccatcacgagcagctggtttctaagatgctatttcccgtataaagcatgagaccgtgacttgccagccccacagagccccgcccttgtccatcactggcatctggactccagcctgggttggggcaaagagggaaatgagatcatgtcctaaccctgatcctcttgtcccacagatatccagaaccctgaccctgccgtgtaccagctgagagactctaaatccagtgacaagtctgtctgcctattcaccgattttgattctcaaacaaatgtgtcacaaagtaaggattctgatgtgtatatcacagacaaaactgtgctagacatgaggtctGGATCCGGAGCCACCAACTTCAGCCTGCTGAAG…	GTGCCTGTCCCTGAGTCC	GAGGCCTAGAAGAGCAGTAAGGG
	T3	T9	11	tgatagcttgtgcctgtccctgagtcccagtccatcacgagcagctggtttctaagatgctatttcccgtataaagcatgagaccgtgacttgccagccccacagagccccgcccttgtccatcactggcatctggactccagcctgggttggggcaaagagggaaatgagatcatgtcctaaccctgatcctcttgtcccacagatatccagaaccctgaccctgccgtgtaccagctgagagactctaaatccagtgacaagtctgtctgcctattcaccgattttgattctcaaacaaatgtgtcacaaagtaaggattctgatgtgtatatcacagacaaaactgtgctagacatgaggtctatggacttcaagagcaacagtgctgtgGGATCC…	GTGCCTGTCCCTGAGTCC	GAGGCCTAGAAGAGCAGTAAGGG
	T3	T10	12	tgatagcttgtgcctgtccctgagtcccagtccatcacgagcagctggtttctaagatgctatttcccgtataaagcatgagaccgtgacttgccagccccacagagccccgcccttgtccatcactggcatctggactccagcctgggttggggcaaagagggaaatgagatcatgtcctaaccctgatcctcttgtcccacagatatccagaaccctgaccctgccgtgtaccagctgagagactctaaatccagtgacaagtctgtctgcctattcaccgattttgattctcaaacaaatgtgtcacaaagtaaggattctgatgtgtatatcacagacaaaactgtgctagacatgaggtctatggacttcaagagcaacagtgctgtggcctgg…	GATAGCTTGTGCCTGTCCCTG	TAGTGAGCTGGGAAAGATTTTTTGGC
	T3	T11	12	tgatagcttgtgcctgtccctgagtcccagtccatcacgagcagctggtttctaagatgctatttcccgtataaagcatgagaccgtgacttgccagccccacagagccccgcccttgtccatcactggcatctggactccagcctgggttggggcaaagagggaaatgagatcatgtcctaaccctgatcctcttgtcccacagatatccagaaccctgaccctgccgtgtaccagctgagagactctaaatccagtgacaagtctgtctgcctattcaccgattttgattctcaaacaaatgtgtcacaaagtaaggattctgatgtgtatatcacagacaaaactgtgctagacatgaggtctatggacttcaagagcaacagtgctgtggcctgg…	GATAGCTTGTGCCTGTCCCTG	TAGTGAGCTGGGAAAGATTTTTTGGC
	T3	T12	12	tgatagcttgtgcctgtccctgagtcccagtccatcacgagcagctggtttctaagatgctatttcccgtataaagcatgagaccgtgacttgccagccccacagagccccgcccttgtccatcactggcatctggactccagcctgggttggggcaaagagggaaatgagatcatgtcctaaccctgatcctcttgtcccacagatatccagaaccctgaccctgccgtgtaccagctgagagactctaaatccagtgacaagtctgtctgcctattcaccgattttgattctcaaacaaatgtgtcacaaagtaaggattctgatgtgtatatcacagacaaaactgtgctagacatgaggtctatggacttcaagagcaacagtgctgtggcctgg…	GATAGCTTGTGCCTGTCCCTG	TAGTGAGCTGGGAAAGATTTTTTGGC
	T4	T7	13	cctattaaataaaagaataagcagtattattaagtagccctgcatttcaggtttccttgagtggcaggccaggcctggccgtgaacgttcactgaaatcatggcctcttggccaagattgatagcttgtgcctgtccctgagtcccagtccatcacgagcagctggtttctaagatgctatttcccgtataaagcatgagaccgtgacttgccagccccacagagccccgcccttgtccatcactggcatctggactccagcctgggttggggcaaagagggaaatgagatcatgtcctaaccctgatcctcttgtcccacagatatccagaaccctgaccctgccgtgtaccagctgagagactctaaatccagtgacaagtctgtctgcctattcac…	CCTATTAAATAAAAGAATAAGCAGTATTATTAAGTAGCCCTGC	GAGTGACTGCGTGAGACTGAC
	T4	T8	14	tgatagcttgtgcctgtccctgagtcccagtccatcacgagcagctggtttctaagatgctatttcccgtataaagcatgagaccgtgacttgccagccccacagagccccgcccttgtccatcactggcatctggactccagcctgggttggggcaaagagggaaatgagatcatgtcctaaccctgatcctcttgtcccacagatatccagaaccctgaccctgccgtgtaccagctgagagactctaaatccagtgacaagtctgtctgcctattcaccgattttgattctcaaacaaatgtgtcacaaagtaaggattctgatgtgtatatcacagacaaaactgtgctagacatgaggtctGGATCCGGAGCCACCAACTTCAGCCTGCTGAAG…	GATAGCTTGTGCCTGTCCCTG	TAGTGAGCTGGGAAAGATTTTTTGGC
	T4	T9	15	tgatagcttgtgcctgtccctgagtcccagtccatcacgagcagctggtttctaagatgctatttcccgtataaagcatgagaccgtgacttgccagccccacagagccccgcccttgtccatcactggcatctggactccagcctgggttggggcaaagagggaaatgagatcatgtcctaaccctgatcctcttgtcccacagatatccagaaccctgaccctgccgtgtaccagctgagagactctaaatccagtgacaagtctgtctgcctattcaccgattttgattctcaaacaaatgtgtcacaaagtaaggattctgatgtgtatatcacagacaaaactgtgctagacatgaggtctatggacttcaagagcaacagtgctgtgGGATCC…	GATAGCTTGTGCCTGTCCCTG	TAGTGAGCTGGGAAAGATTTTTTGGC
	T4	T10	16	aagcatgagaccgtgacttgccagccccacagagccccgcccttgtccatcactggcatctggactccagcctgggttggggcaaagagggaaatgagatcatgtcctaaccctgatcctcttgtcccacagatatccagaaccctgaccctgccgtgtaccagctgagagactctaaatccagtgacaagtctgtctgcctattcaccgattttgattctcaaacaaatgtgtcacaaagtaaggattctgatgtgtatatcacagacaaaactgtgctagacatgaggtctatggacttcaagagcaacagtgctgtggcctggagcaacaaatctgactttgcatgtgcaaacgccttcaacaacagcattattccagaagacaccttcttcccca…	CATGAGACCGTGACTTGCCA	GAGTGACTGCGTGAGACTGAC
	T4	T11	16	aagcatgagaccgtgacttgccagccccacagagccccgcccttgtccatcactggcatctggactccagcctgggttggggcaaagagggaaatgagatcatgtcctaaccctgatcctcttgtcccacagatatccagaaccctgaccctgccgtgtaccagctgagagactctaaatccagtgacaagtctgtctgcctattcaccgattttgattctcaaacaaatgtgtcacaaagtaaggattctgatgtgtatatcacagacaaaactgtgctagacatgaggtctatggacttcaagagcaacagtgctgtggcctggagcaacaaatctgactttgcatgtgcaaacgccttcaacaacagcattattccagaagacaccttcttcccca…	CATGAGACCGTGACTTGCCA	GAGTGACTGCGTGAGACTGAC
	T4	T12	16	aagcatgagaccgtgacttgccagccccacagagccccgcccttgtccatcactggcatctggactccagcctgggttggggcaaagagggaaatgagatcatgtcctaaccctgatcctcttgtcccacagatatccagaaccctgaccctgccgtgtaccagctgagagactctaaatccagtgacaagtctgtctgcctattcaccgattttgattctcaaacaaatgtgtcacaaagtaaggattctgatgtgtatatcacagacaaaactgtgctagacatgaggtctatggacttcaagagcaacagtgctgtggcctggagcaacaaatctgactttgcatgtgcaaacgccttcaacaacagcattattccagaagacaccttcttcccca…	CATGAGACCGTGACTTGCCA	GAGTGACTGCGTGAGACTGAC
	T5	T7	13	cctattaaataaaagaataagcagtattattaagtagccctgcatttcaggtttccttgagtggcaggccaggcctggccgtgaacgttcactgaaatcatggcctcttggccaagattgatagcttgtgcctgtccctgagtcccagtccatcacgagcagctggtttctaagatgctatttcccgtataaagcatgagaccgtgacttgccagccccacagagccccgcccttgtccatcactggcatctggactccagcctgggttggggcaaagagggaaatgagatcatgtcctaaccctgatcctcttgtcccacagatatccagaaccctgaccctgccgtgtaccagctgagagactctaaatccagtgacaagtctgtctgcctattcac…	CCTATTAAATAAAAGAATAAGCAGTATTATTAAGTAGCCCTGC	GAGTGACTGCGTGAGACTGAC
	T5	T8	14	tgatagcttgtgcctgtccctgagtcccagtccatcacgagcagctggtttctaagatgctatttcccgtataaagcatgagaccgtgacttgccagccccacagagccccgcccttgtccatcactggcatctggactccagcctgggttggggcaaagagggaaatgagatcatgtcctaaccctgatcctcttgtcccacagatatccagaaccctgaccctgccgtgtaccagctgagagactctaaatccagtgacaagtctgtctgcctattcaccgattttgattctcaaacaaatgtgtcacaaagtaaggattctgatgtgtatatcacagacaaaactgtgctagacatgaggtctGGATCCGGAGCCACCAACTTCAGCCTGCTGAAG…	GATAGCTTGTGCCTGTCCCTG	TAGTGAGCTGGGAAAGATTTTTTGGC
	T5	T9	15	tgatagcttgtgcctgtccctgagtcccagtccatcacgagcagctggtttctaagatgctatttcccgtataaagcatgagaccgtgacttgccagccccacagagccccgcccttgtccatcactggcatctggactccagcctgggttggggcaaagagggaaatgagatcatgtcctaaccctgatcctcttgtcccacagatatccagaaccctgaccctgccgtgtaccagctgagagactctaaatccagtgacaagtctgtctgcctattcaccgattttgattctcaaacaaatgtgtcacaaagtaaggattctgatgtgtatatcacagacaaaactgtgctagacatgaggtctatggacttcaagagcaacagtgctgtgGGATCC…	GATAGCTTGTGCCTGTCCCTG	TAGTGAGCTGGGAAAGATTTTTTGGC
	T5	T10	16	aagcatgagaccgtgacttgccagccccacagagccccgcccttgtccatcactggcatctggactccagcctgggttggggcaaagagggaaatgagatcatgtcctaaccctgatcctcttgtcccacagatatccagaaccctgaccctgccgtgtaccagctgagagactctaaatccagtgacaagtctgtctgcctattcaccgattttgattctcaaacaaatgtgtcacaaagtaaggattctgatgtgtatatcacagacaaaactgtgctagacatgaggtctatggacttcaagagcaacagtgctgtggcctggagcaacaaatctgactttgcatgtgcaaacgccttcaacaacagcattattccagaagacaccttcttcccca…	CATGAGACCGTGACTTGCCA	GAGTGACTGCGTGAGACTGAC
	T5	T11	16	aagcatgagaccgtgacttgccagccccacagagccccgcccttgtccatcactggcatctggactccagcctgggttggggcaaagagggaaatgagatcatgtcctaaccctgatcctcttgtcccacagatatccagaaccctgaccctgccgtgtaccagctgagagactctaaatccagtgacaagtctgtctgcctattcaccgattttgattctcaaacaaatgtgtcacaaagtaaggattctgatgtgtatatcacagacaaaactgtgctagacatgaggtctatggacttcaagagcaacagtgctgtggcctggagcaacaaatctgactttgcatgtgcaaacgccttcaacaacagcattattccagaagacaccttcttcccca…	CATGAGACCGTGACTTGCCA	GAGTGACTGCGTGAGACTGAC
	T5	T12	16	aagcatgagaccgtgacttgccagccccacagagccccgcccttgtccatcactggcatctggactccagcctgggttggggcaaagagggaaatgagatcatgtcctaaccctgatcctcttgtcccacagatatccagaaccctgaccctgccgtgtaccagctgagagactctaaatccagtgacaagtctgtctgcctattcaccgattttgattctcaaacaaatgtgtcacaaagtaaggattctgatgtgtatatcacagacaaaactgtgctagacatgaggtctatggacttcaagagcaacagtgctgtggcctggagcaacaaatctgactttgcatgtgcaaacgccttcaacaacagcattattccagaagacaccttcttcccca…	CATGAGACCGTGACTTGCCA	GAGTGACTGCGTGAGACTGAC
	T6	T7	13	cctattaaataaaagaataagcagtattattaagtagccctgcatttcaggtttccttgagtggcaggccaggcctggccgtgaacgttcactgaaatcatggcctcttggccaagattgatagcttgtgcctgtccctgagtcccagtccatcacgagcagctggtttctaagatgctatttcccgtataaagcatgagaccgtgacttgccagccccacagagccccgcccttgtccatcactggcatctggactccagcctgggttggggcaaagagggaaatgagatcatgtcctaaccctgatcctcttgtcccacagatatccagaaccctgaccctgccgtgtaccagctgagagactctaaatccagtgacaagtctgtctgcctattcac…	CCTATTAAATAAAAGAATAAGCAGTATTATTAAGTAGCCCTGC	GAGTGACTGCGTGAGACTGAC
	T6	T8	14	tgatagcttgtgcctgtccctgagtcccagtccatcacgagcagctggtttctaagatgctatttcccgtataaagcatgagaccgtgacttgccagccccacagagccccgcccttgtccatcactggcatctggactccagcctgggttggggcaaagagggaaatgagatcatgtcctaaccctgatcctcttgtcccacagatatccagaaccctgaccctgccgtgtaccagctgagagactctaaatccagtgacaagtctgtctgcctattcaccgattttgattctcaaacaaatgtgtcacaaagtaaggattctgatgtgtatatcacagacaaaactgtgctagacatgaggtctGGATCCGGAGCCACCAACTTCAGCCTGCTGAAG…	GATAGCTTGTGCCTGTCCCTG	TAGTGAGCTGGGAAAGATTTTTTGGC
	T6	T9	15	tgatagcttgtgcctgtccctgagtcccagtccatcacgagcagctggtttctaagatgctatttcccgtataaagcatgagaccgtgacttgccagccccacagagccccgcccttgtccatcactggcatctggactccagcctgggttggggcaaagagggaaatgagatcatgtcctaaccctgatcctcttgtcccacagatatccagaaccctgaccctgccgtgtaccagctgagagactctaaatccagtgacaagtctgtctgcctattcaccgattttgattctcaaacaaatgtgtcacaaagtaaggattctgatgtgtatatcacagacaaaactgtgctagacatgaggtctatggacttcaagagcaacagtgctgtgGGATCC…	GATAGCTTGTGCCTGTCCCTG	TAGTGAGCTGGGAAAGATTTTTTGGC
	T6	T10	16	aagcatgagaccgtgacttgccagccccacagagccccgcccttgtccatcactggcatctggactccagcctgggttggggcaaagagggaaatgagatcatgtcctaaccctgatcctcttgtcccacagatatccagaaccctgaccctgccgtgtaccagctgagagactctaaatccagtgacaagtctgtctgcctattcaccgattttgattctcaaacaaatgtgtcacaaagtaaggattctgatgtgtatatcacagacaaaactgtgctagacatgaggtctatggacttcaagagcaacagtgctgtggcctggagcaacaaatctgactttgcatgtgcaaacgccttcaacaacagcattattccagaagacaccttcttcccca…	CATGAGACCGTGACTTGCCA	GAGTGACTGCGTGAGACTGAC
	T6	T11	16	aagcatgagaccgtgacttgccagccccacagagccccgcccttgtccatcactggcatctggactccagcctgggttggggcaaagagggaaatgagatcatgtcctaaccctgatcctcttgtcccacagatatccagaaccctgaccctgccgtgtaccagctgagagactctaaatccagtgacaagtctgtctgcctattcaccgattttgattctcaaacaaatgtgtcacaaagtaaggattctgatgtgtatatcacagacaaaactgtgctagacatgaggtctatggacttcaagagcaacagtgctgtggcctggagcaacaaatctgactttgcatgtgcaaacgccttcaacaacagcattattccagaagacaccttcttcccca…	CATGAGACCGTGACTTGCCA	GAGTGACTGCGTGAGACTGAC
	T6	T12	16	aagcatgagaccgtgacttgccagccccacagagccccgcccttgtccatcactggcatctggactccagcctgggttggggcaaagagggaaatgagatcatgtcctaaccctgatcctcttgtcccacagatatccagaaccctgaccctgccgtgtaccagctgagagactctaaatccagtgacaagtctgtctgcctattcaccgattttgattctcaaacaaatgtgtcacaaagtaaggattctgatgtgtatatcacagacaaaactgtgctagacatgaggtctatggacttcaagagcaacagtgctgtggcctggagcaacaaatctgactttgcatgtgcaaacgccttcaacaacagcattattccagaagacaccttcttcccca…	CATGAGACCGTGACTTGCCA	GAGTGACTGCGTGAGACTGAC
CD3Z	Z1	Z5	17	atctcatttgaccatcatttgacctattgtctccctgtgggtaggcctcagagccacacacctcaggccaggagtaccattcatccagacgtgaacatcttcccgaggcttccagagttcttggttcacaccggggctaacatggctgggcttctgctgcagtggcaggagctctgtgcacagagaacagcctcatctgctcgccttgtttccacctcccctcccattgccccaggttctttggccccacagcggccacatctgccgttggtgccaataggttttccaggagctggttgaggtgggagggagggagagggttgtgatcaggctgaggcatggggattggatatagtctccgtgtcatgatttatttggtcagtcagtcctagtgcGacc…	accatcatttgacctattgtctccctg	cctctgcctgagtgtaagccc
	Z1	Z6	17	atctcatttgaccatcatttgacctattgtctccctgtgggtaggcctcagagccacacacctcaggccaggagtaccattcatccagacgtgaacatcttcccgaggcttccagagttcttggttcacaccggggctaacatggctgggcttctgctgcagtggcaggagctctgtgcacagagaacagcctcatctgctcgccttgtttccacctcccctcccattgccccaggttctttggccccacagcggccacatctgccgttggtgccaataggttttccaggagctggttgaggtgggagggagggagagggttgtgatcaggctgaggcatggggattggatatagtctccgtgtcatgatttatttggtcagtcagtcctagtgcGacc…	accatcatttgacctattgtctccctg	cctctgcctgagtgtaagccc
	Z1	Z7	18	atctcatttgaccatcatttgacctattgtctccctgtgggtaggcctcagagccacacacctcaggccaggagtaccattcatccagacgtgaacatcttcccgaggcttccagagttcttggttcacaccggggctaacatggctgggcttctgctgcagtggcaggagctctgtgcacagagaacagcctcatctgctcgccttgtttccacctcccctcccattgccccaggttctttggccccacagcggccacatctgccgttggtgccaataggttttccaggagctggttgaggtgggagggagggagagggttgtgatcaggctgaggcatggggattggatatagtctccgtgtcatgatttatttggtcagtcagtcctagtgcGacc…	accatcatttgacctattgtctccctg	cctctgcctgagtgtaagccc
	Z1	Z8	18	atctcatttgaccatcatttgacctattgtctccctgtgggtaggcctcagagccacacacctcaggccaggagtaccattcatccagacgtgaacatcttcccgaggcttccagagttcttggttcacaccggggctaacatggctgggcttctgctgcagtggcaggagctctgtgcacagagaacagcctcatctgctcgccttgtttccacctcccctcccattgccccaggttctttggccccacagcggccacatctgccgttggtgccaataggttttccaggagctggttgaggtgggagggagggagagggttgtgatcaggctgaggcatggggattggatatagtctccgtgtcatgatttatttggtcagtcagtcctagtgcGacc…	accatcatttgacctattgtctccctg	cctctgcctgagtgtaagccc
	Z2	Z5	17	atctcatttgaccatcatttgacctattgtctccctgtgggtaggcctcagagccacacacctcaggccaggagtaccattcatccagacgtgaacatcttcccgaggcttccagagttcttggttcacaccggggctaacatggctgggcttctgctgcagtggcaggagctctgtgcacagagaacagcctcatctgctcgccttgtttccacctcccctcccattgccccaggttctttggccccacagcggccacatctgccgttggtgccaataggttttccaggagctggttgaggtgggagggagggagagggttgtgatcaggctgaggcatggggattggatatagtctccgtgtcatgatttatttggtcagtcagtcctagtgcGacc…	accatcatttgacctattgtctccctg	cctctgcctgagtgtaagccc
	Z2	Z6	17	atctcatttgaccatcatttgacctattgtctccctgtgggtaggcctcagagccacacacctcaggccaggagtaccattcatccagacgtgaacatcttcccgaggcttccagagttcttggttcacaccggggctaacatggctgggcttctgctgcagtggcaggagctctgtgcacagagaacagcctcatctgctcgccttgtttccacctcccctcccattgccccaggttctttggccccacagcggccacatctgccgttggtgccaataggttttccaggagctggttgaggtgggagggagggagagggttgtgatcaggctgaggcatggggattggatatagtctccgtgtcatgatttatttggtcagtcagtcctagtgcGacc…	accatcatttgacctattgtctccctg	cctctgcctgagtgtaagccc
	Z2	Z7	18	atctcatttgaccatcatttgacctattgtctccctgtgggtaggcctcagagccacacacctcaggccaggagtaccattcatccagacgtgaacatcttcccgaggcttccagagttcttggttcacaccggggctaacatggctgggcttctgctgcagtggcaggagctctgtgcacagagaacagcctcatctgctcgccttgtttccacctcccctcccattgccccaggttctttggccccacagcggccacatctgccgttggtgccaataggttttccaggagctggttgaggtgggagggagggagagggttgtgatcaggctgaggcatggggattggatatagtctccgtgtcatgatttatttggtcagtcagtcctagtgcGacc…	accatcatttgacctattgtctccctg	cctctgcctgagtgtaagccc
	Z2	Z8	18	atctcatttgaccatcatttgacctattgtctccctgtgggtaggcctcagagccacacacctcaggccaggagtaccattcatccagacgtgaacatcttcccgaggcttccagagttcttggttcacaccggggctaacatggctgggcttctgctgcagtggcaggagctctgtgcacagagaacagcctcatctgctcgccttgtttccacctcccctcccattgccccaggttctttggccccacagcggccacatctgccgttggtgccaataggttttccaggagctggttgaggtgggagggagggagagggttgtgatcaggctgaggcatggggattggatatagtctccgtgtcatgatttatttggtcagtcagtcctagtgcGacc…	accatcatttgacctattgtctccctg	cctctgcctgagtgtaagccc
	Z3	Z5	19	acaccggggctaacatggctgggcttctgctgcagtggcaggagctctgtgcacagagaacagcctcatctgctcgccttgtttccacctcccctcccattgccccaggttctttggccccacagcggccacatctgccgttggtgccaataggttttccaggagctggttgaggtgggagggagggagagggttgtgatcaggctgaggcatggggattggatatagtctccgtgtcatgatttatttggtcagtcagtcctagtgccaccctggggtaatggggatgtgttctcgtcaccttgggcctggctgaccagctttatctcttggcacagaggcacagagctttggcctgctggatcTcaaactctgctacctgctggatggaatcctctt…	atctgctcgccttgtttccac	cctctgcctgagtgtaagccc
	Z3	Z6	19	acaccggggctaacatggctgggcttctgctgcagtggcaggagctctgtgcacagagaacagcctcatctgctcgccttgtttccacctcccctcccattgccccaggttctttggccccacagcggccacatctgccgttggtgccaataggttttccaggagctggttgaggtgggagggagggagagggttgtgatcaggctgaggcatggggattggatatagtctccgtgtcatgatttatttggtcagtcagtcctagtgccaccctggggtaatggggatgtgttctcgtcaccttgggcctggctgaccagctttatctcttggcacagaggcacagagctttggcctgctggatcTcaaactctgctacctgctggatggaatcctctt…	atctgctcgccttgtttccac	cctctgcctgagtgtaagccc
	Z3	Z7	20	acaccggggctaacatggctgggcttctgctgcagtggcaggagctctgtgcacagagaacagcctcatctgctcgccttgtttccacctcccctcccattgccccaggttctttggccccacagcggccacatctgccgttggtgccaataggttttccaggagctggttgaggtgggagggagggagagggttgtgatcaggctgaggcatggggattggatatagtctccgtgtcatgatttatttggtcagtcagtcctagtgccaccctggggtaatggggatgtgttctcgtcaccttgggcctggctgaccagctttatctcttggcacagaggcacagagctttggcctgctggatcTcaaactctgctacctgctggatggaatcctctt…	atctgctcgccttgtttccac	cctctgcctgagtgtaagccc
	Z3	Z8	20	acaccggggctaacatggctgggcttctgctgcagtggcaggagctctgtgcacagagaacagcctcatctgctcgccttgtttccacctcccctcccattgccccaggttctttggccccacagcggccacatctgccgttggtgccaataggttttccaggagctggttgaggtgggagggagggagagggttgtgatcaggctgaggcatggggattggatatagtctccgtgtcatgatttatttggtcagtcagtcctagtgccaccctggggtaatggggatgtgttctcgtcaccttgggcctggctgaccagctttatctcttggcacagaggcacagagctttggcctgctggatcTcaaactctgctacctgctggatggaatcctctt…	atctgctcgccttgtttccac	cctctgcctgagtgtaagccc
	Z4	Z5	21	acaccggggctaacatggctgggcttctgctgcagtggcaggagctctgtgcacagagaacagcctcatctgctcgccttgtttccacctcccctcccattgccccaggttctttggccccacagcggccacatctgccgttggtgccaataggttttccaggagctggttgaggtgggagggagggagagggttgtgatcaggctgaggcatggggattggatatagtctccgtgtcatgatttatttggtcagtcagtcctagtgccaccctggggtaatggggatgtgttctcgtcaccttgggcctggctgaccagctttatctcttggcacagaggcacagagctttggcctgctggatcccaaactctgctacctgctggatggaatcctctt…	atctgctcgccttgtttccac	cctctgcctgagtgtaagccc
	Z4	Z6	21	acaccggggctaacatggctgggcttctgctgcagtggcaggagctctgtgcacagagaacagcctcatctgctcgccttgtttccacctcccctcccattgccccaggttctttggccccacagcggccacatctgccgttggtgccaataggttttccaggagctggttgaggtgggagggagggagagggttgtgatcaggctgaggcatggggattggatatagtctccgtgtcatgatttatttggtcagtcagtcctagtgccaccctggggtaatggggatgtgttctcgtcaccttgggcctggctgaccagctttatctcttggcacagaggcacagagctttggcctgctggatcccaaactctgctacctgctggatggaatcctctt…	atctgctcgccttgtttccac	cctctgcctgagtgtaagccc
	Z4	Z7	22	acaccggggctaacatggctgggcttctgctgcagtggcaggagctctgtgcacagagaacagcctcatctgctcgccttgtttccacctcccctcccattgccccaggttctttggccccacagcggccacatctgccgttggtgccaataggttttccaggagctggttgaggtgggagggagggagagggttgtgatcaggctgaggcatggggattggatatagtctccgtgtcatgatttatttggtcagtcagtcctagtgccaccctggggtaatggggatgtgttctcgtcaccttgggcctggctgaccagctttatctcttggcacagaggcacagagctttggcctgctggatcccaaactctgctacctgctggatggaatcctctt…	accatcatttgacctattgtctccctg	cctctgcctgagtgtaagccc
	Z4	Z8	22	acaccggggctaacatggctgggcttctgctgcagtggcaggagctctgtgcacagagaacagcctcatctgctcgccttgtttccacctcccctcccattgccccaggttctttggccccacagcggccacatctgccgttggtgccaataggttttccaggagctggttgaggtgggagggagggagagggttgtgatcaggctgaggcatggggattggatatagtctccgtgtcatgatttatttggtcagtcagtcctagtgccaccctggggtaatggggatgtgttctcgtcaccttgggcctggctgaccagctttatctcttggcacagaggcacagagctttggcctgctggatcccaaactctgctacctgctggatggaatcctctt…	accatcatttgacctattgtctccctg	cctctgcctgagtgtaagccc
B2M	B1	B5	23	aagctcatttggccagagtggaaatggaattgggagaaatcgatgaccaaatgtaaacacttggtgcctgatatagcttgacaccaagttagccccaagtgaaataccctggcaatattaatgtgtcttttcccgatattcctcaggtactccaaagattcaggtttactcacgtcatccagcagagaatggaaagtcaaatttcctgaattgctatgtgtctgggtttcatccatccgacattgaagttgacttactgaagaatggagagagaattgaaaaagtggagcattcagacttgtctttcagcaaggactggtctttctatctcttgtactacactgaattcacccccactgaaaaagatgagtatgctTGCAGGGTTAACCATGTCACATT…	AAGCTCATTTGGCCAGAGTGG	AGCTAGAGGAAGCCAGTAGGTAAG
	B1	B6	24	aagctcatttggccagagtggaaatggaattgggagaaatcgatgaccaaatgtaaacacttggtgcctgatatagcttgacaccaagttagccccaagtgaaataccctggcaatattaatgtgtcttttcccgatattcctcaggtactccaaagattcaggtttactcacgtcatccagcagagaatggaaagtcaaatttcctgaattgctatgtgtctgggtttcatccatccgacattgaagttgacttactgaagaatggagagagaattgaaaaagtggagcattcagacttgtctttcagcaaggactggtctttctatctcttgtactacactgaattcacccccactgaaaaagatgagtatgcATGCCGTGTGAACCATGTGACTTT…	AAGCTCATTTGGCCAGAGTGG	GATCCTACTAGCCTCAGATACCAATCCAG
	B1	B7	24	aagctcatttggccagagtggaaatggaattgggagaaatcgatgaccaaatgtaaacacttggtgcctgatatagcttgacaccaagttagccccaagtgaaataccctggcaatattaatgtgtcttttcccgatattcctcaggtactccaaagattcaggtttactcacgtcatccagcagagaatggaaagtcaaatttcctgaattgctatgtgtctgggtttcatccatccgacattgaagttgacttactgaagaatggagagagaattgaaaaagtggagcattcagacttgtctttcagcaaggactggtctttctatctcttgtactacactgaattcacccccactgaaaaagatgagtatgcATGCCGTGTGAACCATGTGACTTT…	AAGCTCATTTGGCCAGAGTGG	GATCCTACTAGCCTCAGATACCAATCCAG
	B1	B8	25	gtactccaaagattcaggtttactcacgtcatccagcagagaatggaaagtcaaatttcctgaattgctatgtgtctgggtttcatccatccgacattgaagttgacttactgaagaatggagagagaattgaaaaagtggagcattcagacttgtctttcagcaaggactggtctttctatctcttgtactacactgaattcacccccactgaaaaagatgagtatgcATGCCGTGTGAACCATGTGACTTTGTCACAGCCTAAAATTGTGAAATGGGACAGGGACATGGGTGGGGGCGGATCAGGCGGCGGCGGTTCTGGGGGAGGCGGCTCAGGTGGCGGTGGGAGTGGATCCCATTCCCTGAAGTATTTCCACACCAGCGTTAGTCGGCCGGGAA…	AAGCTCATTTGGCCAGAGTGG	GATCCTACTAGCCTCAGATACCAATCCAG
	B2	B5	23	aagctcatttggccagagtggaaatggaattgggagaaatcgatgaccaaatgtaaacacttggtgcctgatatagcttgacaccaagttagccccaagtgaaataccctggcaatattaatgtgtcttttcccgatattcctcaggtactccaaagattcaggtttactcacgtcatccagcagagaatggaaagtcaaatttcctgaattgctatgtgtctgggtttcatccatccgacattgaagttgacttactgaagaatggagagagaattgaaaaagtggagcattcagacttgtctttcagcaaggactggtctttctatctcttgtactacactgaattcacccccactgaaaaagatgagtatgctTGCAGGGTTAACCATGTCACATT…	AAGCTCATTTGGCCAGAGTGG	AGCTAGAGGAAGCCAGTAGGTAAG
	B2	B6	26	aagctcatttggccagagtggaaatggaattgggagaaatcgatgaccaaatgtaaacacttggtgcctgatatagcttgacaccaagttagccccaagtgaaataccctggcaatattaatgtgtcttttcccgatattcctcaggtactccaaagattcaggtttactcacgtcatccagcagagaatggaaagtcaaatttcctgaattgctatgtgtctgggtttcatccatccgacattgaagttgacttactgaagaatggagagagaattgaaaaagtggagcattcagacttgtctttcagcaaggactggtctttctatctcttgtactacactgaattcacccccactgaaaaagatgagtatgctTGCAGGGTTAACCATGTCACATT…	AAGCTCATTTGGCCAGAGTGG	AGCTAGAGGAAGCCAGTAGGTAAG
	B2	B7	26	aagctcatttggccagagtggaaatggaattgggagaaatcgatgaccaaatgtaaacacttggtgcctgatatagcttgacaccaagttagccccaagtgaaataccctggcaatattaatgtgtcttttcccgatattcctcaggtactccaaagattcaggtttactcacgtcatccagcagagaatggaaagtcaaatttcctgaattgctatgtgtctgggtttcatccatccgacattgaagttgacttactgaagaatggagagagaattgaaaaagtggagcattcagacttgtctttcagcaaggactggtctttctatctcttgtactacactgaattcacccccactgaaaaagatgagtatgctTGCAGGGTTAACCATGTCACATT…	AAGCTCATTTGGCCAGAGTGG	AGCTAGAGGAAGCCAGTAGGTAAG
	B2	B8	26	aagctcatttggccagagtggaaatggaattgggagaaatcgatgaccaaatgtaaacacttggtgcctgatatagcttgacaccaagttagccccaagtgaaataccctggcaatattaatgtgtcttttcccgatattcctcaggtactccaaagattcaggtttactcacgtcatccagcagagaatggaaagtcaaatttcctgaattgctatgtgtctgggtttcatccatccgacattgaagttgacttactgaagaatggagagagaattgaaaaagtggagcattcagacttgtctttcagcaaggactggtctttctatctcttgtactacactgaattcacccccactgaaaaagatgagtatgctTGCAGGGTTAACCATGTCACATT…	AAGCTCATTTGGCCAGAGTGG	AGCTAGAGGAAGCCAGTAGGTAAG
	B3	B5	23	aagctcatttggccagagtggaaatggaattgggagaaatcgatgaccaaatgtaaacacttggtgcctgatatagcttgacaccaagttagccccaagtgaaataccctggcaatattaatgtgtcttttcccgatattcctcaggtactccaaagattcaggtttactcacgtcatccagcagagaatggaaagtcaaatttcctgaattgctatgtgtctgggtttcatccatccgacattgaagttgacttactgaagaatggagagagaattgaaaaagtggagcattcagacttgtctttcagcaaggactggtctttctatctcttgtactacactgaattcacccccactgaaaaagatgagtatgctTGCAGGGTTAACCATGTCACATT…	AAGCTCATTTGGCCAGAGTGG	AGCTAGAGGAAGCCAGTAGGTAAG
	B3	B6	24	aagctcatttggccagagtggaaatggaattgggagaaatcgatgaccaaatgtaaacacttggtgcctgatatagcttgacaccaagttagccccaagtgaaataccctggcaatattaatgtgtcttttcccgatattcctcaggtactccaaagattcaggtttactcacgtcatccagcagagaatggaaagtcaaatttcctgaattgctatgtgtctgggtttcatccatccgacattgaagttgacttactgaagaatggagagagaattgaaaaagtggagcattcagacttgtctttcagcaaggactggtctttctatctcttgtactacactgaattcacccccactgaaaaagatgagtatgcATGCCGTGTGAACCATGTGACTTT…	AAGCTCATTTGGCCAGAGTGG	GATCCTACTAGCCTCAGATACCAATCCAG
	B3	B7	24	aagctcatttggccagagtggaaatggaattgggagaaatcgatgaccaaatgtaaacacttggtgcctgatatagcttgacaccaagttagccccaagtgaaataccctggcaatattaatgtgtcttttcccgatattcctcaggtactccaaagattcaggtttactcacgtcatccagcagagaatggaaagtcaaatttcctgaattgctatgtgtctgggtttcatccatccgacattgaagttgacttactgaagaatggagagagaattgaaaaagtggagcattcagacttgtctttcagcaaggactggtctttctatctcttgtactacactgaattcacccccactgaaaaagatgagtatgcATGCCGTGTGAACCATGTGACTTT…	AAGCTCATTTGGCCAGAGTGG	GATCCTACTAGCCTCAGATACCAATCCAG
	B3	B8	25	gtactccaaagattcaggtttactcacgtcatccagcagagaatggaaagtcaaatttcctgaattgctatgtgtctgggtttcatccatccgacattgaagttgacttactgaagaatggagagagaattgaaaaagtggagcattcagacttgtctttcagcaaggactggtctttctatctcttgtactacactgaattcacccccactgaaaaagatgagtatgcATGCCGTGTGAACCATGTGACTTTGTCACAGCCTAAAATTGTGAAATGGGACAGGGACATGGGTGGGGGCGGATCAGGCGGCGGCGGTTCTGGGGGAGGCGGCTCAGGTGGCGGTGGGAGTGGATCCCATTCCCTGAAGTATTTCCACACCAGCGTTAGTCGGCCGGGAA…	AAGCTCATTTGGCCAGAGTGG	GATCCTACTAGCCTCAGATACCAATCCAG
	B4	B5	23	aagctcatttggccagagtggaaatggaattgggagaaatcgatgaccaaatgtaaacacttggtgcctgatatagcttgacaccaagttagccccaagtgaaataccctggcaatattaatgtgtcttttcccgatattcctcaggtactccaaagattcaggtttactcacgtcatccagcagagaatggaaagtcaaatttcctgaattgctatgtgtctgggtttcatccatccgacattgaagttgacttactgaagaatggagagagaattgaaaaagtggagcattcagacttgtctttcagcaaggactggtctttctatctcttgtactacactgaattcacccccactgaaaaagatgagtatgctTGCAGGGTTAACCATGTCACATT…	AAGCTCATTTGGCCAGAGTGG	AGCTAGAGGAAGCCAGTAGGTAAG
	B4	B6	27	aagctcatttggccagagtggaaatggaattgggagaaatcgatgaccaaatgtaaacacttggtgcctgatatagcttgacaccaagttagccccaagtgaaataccctggcaatattaatgtgtcttttcccgatattcctcaggtactccaaagattcaggtttactcacgtcatccagcagagaatggaaagtcaaatttcctgaattgctatgtgtctgggtttcatccatccgacattgaagttgacttactgaagaatggagagagaattgaaaaagtggagcattcagacttgtctttcagcaaggactggtctttctatctcttgtactacactgaattcacccccactgaaaaagatgagtatgcCTGCCGTGTGAACCATGTGACTTT…	AAGCTCATTTGGCCAGAGTGG	GATCCTACTAGCCTCAGATACCAATCCAG
	B4	B7	24	aagctcatttggccagagtggaaatggaattgggagaaatcgatgaccaaatgtaaacacttggtgcctgatatagcttgacaccaagttagccccaagtgaaataccctggcaatattaatgtgtcttttcccgatattcctcaggtactccaaagattcaggtttactcacgtcatccagcagagaatggaaagtcaaatttcctgaattgctatgtgtctgggtttcatccatccgacattgaagttgacttactgaagaatggagagagaattgaaaaagtggagcattcagacttgtctttcagcaaggactggtctttctatctcttgtactacactgaattcacccccactgaaaaagatgagtatgcATGCCGTGTGAACCATGTGACTTT…	AAGCTCATTTGGCCAGAGTGG	GATCCTACTAGCCTCAGATACCAATCCAG
	B4	B8	25	gtactccaaagattcaggtttactcacgtcatccagcagagaatggaaagtcaaatttcctgaattgctatgtgtctgggtttcatccatccgacattgaagttgacttactgaagaatggagagagaattgaaaaagtggagcattcagacttgtctttcagcaaggactggtctttctatctcttgtactacactgaattcacccccactgaaaaagatgagtatgcATGCCGTGTGAACCATGTGACTTTGTCACAGCCTAAAATTGTGAAATGGGACAGGGACATGGGTGGGGGCGGATCAGGCGGCGGCGGTTCTGGGGGAGGCGGCTCAGGTGGCGGTGGGAGTGGATCCCATTCCCTGAAGTATTTCCACACCAGCGTTAGTCGGCCGGGAA…	AAGCTCATTTGGCCAGAGTGG	GATCCTACTAGCCTCAGATACCAATCCAG
CD3E	E1	E4	28	TACCCAACCAAGAGCGTGTTTTTCTTCCACAGACACCAATGTTCAAAATGGAGGCTTGGGGGCAAAATTCTTTTGCTATGTCTCTAGTCGTCCAAAAAATGGTCCTAACTTTTTCTGACTCCTGCTTGTCAAAAATTGTGGGCTCATAGTTAATGCTAGATGCTTCCTTCCTCTATTTCCCCCCAAATTTCCTGGGAACCCCTGGTCAATACCAGCAGTAAGTTCCACTGTTCTAGGGTGTAGAAATGGCTGTGACGCAGCAGCAAGAGGGAAGGACATCAGATGTCATCAGTGGTCATACTGCAACACAGCGCTTTTTCTGTTTAGGAATGCAGGTACCCACAACATTTACTAACACTTTTTTTTTCTTATTTATTTTCTAGTTGGCGTTTGGGGGCA…	TACCCAACCAAGAGCGTGTTTTTCT	ATTCAGACATGTGATTCTGAACACACATCC
	E1	E5	28	TACCCAACCAAGAGCGTGTTTTTCTTCCACAGACACCAATGTTCAAAATGGAGGCTTGGGGGCAAAATTCTTTTGCTATGTCTCTAGTCGTCCAAAAAATGGTCCTAACTTTTTCTGACTCCTGCTTGTCAAAAATTGTGGGCTCATAGTTAATGCTAGATGCTTCCTTCCTCTATTTCCCCCCAAATTTCCTGGGAACCCCTGGTCAATACCAGCAGTAAGTTCCACTGTTCTAGGGTGTAGAAATGGCTGTGACGCAGCAGCAAGAGGGAAGGACATCAGATGTCATCAGTGGTCATACTGCAACACAGCGCTTTTTCTGTTTAGGAATGCAGGTACCCACAACATTTACTAACACTTTTTTTTTCTTATTTATTTTCTAGTTGGCGTTTGGGGGCA…	TACCCAACCAAGAGCGTGTTTTTCT	ATTCAGACATGTGATTCTGAACACACATCC
	E2	E4	28	TACCCAACCAAGAGCGTGTTTTTCTTCCACAGACACCAATGTTCAAAATGGAGGCTTGGGGGCAAAATTCTTTTGCTATGTCTCTAGTCGTCCAAAAAATGGTCCTAACTTTTTCTGACTCCTGCTTGTCAAAAATTGTGGGCTCATAGTTAATGCTAGATGCTTCCTTCCTCTATTTCCCCCCAAATTTCCTGGGAACCCCTGGTCAATACCAGCAGTAAGTTCCACTGTTCTAGGGTGTAGAAATGGCTGTGACGCAGCAGCAAGAGGGAAGGACATCAGATGTCATCAGTGGTCATACTGCAACACAGCGCTTTTTCTGTTTAGGAATGCAGGTACCCACAACATTTACTAACACTTTTTTTTTCTTATTTATTTTCTAGTTGGCGTTTGGGGGCA…	TACCCAACCAAGAGCGTGTTTTTCT	ATTCAGACATGTGATTCTGAACACACATCC
	E2	E5	28	TACCCAACCAAGAGCGTGTTTTTCTTCCACAGACACCAATGTTCAAAATGGAGGCTTGGGGGCAAAATTCTTTTGCTATGTCTCTAGTCGTCCAAAAAATGGTCCTAACTTTTTCTGACTCCTGCTTGTCAAAAATTGTGGGCTCATAGTTAATGCTAGATGCTTCCTTCCTCTATTTCCCCCCAAATTTCCTGGGAACCCCTGGTCAATACCAGCAGTAAGTTCCACTGTTCTAGGGTGTAGAAATGGCTGTGACGCAGCAGCAAGAGGGAAGGACATCAGATGTCATCAGTGGTCATACTGCAACACAGCGCTTTTTCTGTTTAGGAATGCAGGTACCCACAACATTTACTAACACTTTTTTTTTCTTATTTATTTTCTAGTTGGCGTTTGGGGGCA…	TACCCAACCAAGAGCGTGTTTTTCT	ATTCAGACATGTGATTCTGAACACACATCC
	E3	E4	29	TACCCAACCAAGAGCGTGTTTTTCTTCCACAGACACCAATGTTCAAAATGGAGGCTTGGGGGCAAAATTCTTTTGCTATGTCTCTAGTCGTCCAAAAAATGGTCCTAACTTTTTCTGACTCCTGCTTGTCAAAAATTGTGGGCTCATAGTTAATGCTAGATGCTTCCTTCCTCTATTTCCCCCCAAATTTCCTGGGAACCCCTGGTCAATACCAGCAGTAAGTTCCACTGTTCTAGGGTGTAGAAATGGCTGTGACCCAGCAGCAAGAGGGAAGGACATCAGATGTCATCAGTGGTCATACTGCAACACAGCCCTTTTTCTGTTTAGGAATGCAGGTACGCACAACATTTACTAACACTTTTTTTTTCTTATTTATTTTCTAGTTGGCGTTTGGGGGCA…	TACCCAACCAAGAGCGTGTTTTTCT	ATTCAGACATGTGATTCTGAACACACATCC

### Sheet: Suppl. Table 2 - sgRNAs
	sgRNA sense strand			sgRNA antisense strand
locus	new Name	Protospacer sequence	Sequence with PAM	new Name	Protospacer sequence	Sequence with PAM
TRAC	T1	AGAGTCTCTCAGCTGGTACA	AGAGTCTCTCAGCTGGTACACGG	T7	AACAAATGTGTCACAAAGTA	AACAAATGTGTCACAAAGTAAGG
	T2	GAGAATCAAAATCGGTGAAT	GAGAATCAAAATCGGTGAATAGG	T8	TGTGCTAGACATGAGGTCTA	TGTGCTAGACATGAGGTCTATGG
	T3	AAAGTCAGATTTGTTGCTCC	AAAGTCAGATTTGTTGCTCCAGG	T9	AGAGCAACAGTGCTGTGGCC	AGAGCAACAGTGCTGTGGCCTGG
	T4	CTTACCTGGGCTGGGGAAGA	CTTACCTGGGCTGGGGAAGAAGG	T10	GACACCTTCTTCCCCAGCCC	GACACCTTCTTCCCCAGCCCAGG
	T5	AGCTGCCCTTACCTGGGCTG	AGCTGCCCTTACCTGGGCTGGGG	T11	TTCTTCCCCAGCCCAGGTAAGGG	TTCTTCCCCAGCCCAGGTAAGGG
	T6	CACCAAAGCTGCCCTTACCT	CACCAAAGCTGCCCTTACCTGGG	T12	AGCCCAGGTAAGGGCAGCTT	AGCCCAGGTAAGGGCAGCTTTGG
CD3ζ	Z1	ACATCCCCATTACCCCAGGG	ACATCCCCATTACCCCAGGGTGG	Z5	GATGGAATCCTCTTCATCTA	GATGGAATCCTCTTCATCTATGG
	Z2	TCTGTGCCAAGAGATAAAGC	TCTGTGCCAAGAGATAAAGCTGG	Z6	TGCCTTGTTCCTGAGAGTGA	TGCCTTGTTCCTGAGAGTGAAGG
	Z3	TCCAGCAGGTAGCAGAGTTT	TCCAGCAGGTAGCAGAGTTTGGG	Z7	GAGTGAAGGTGGGTACCACT	GAGTGAAGGTGGGTACCACTGGG
	Z4	GAATGACACCATAGATGAAG	GAATGACACCATAGATGAAGAGG	Z8	AGGTGGGTACCACTGGGCTT	AGGTGGGTACCACTGGGCTTTGG
B2M	B1	AGTCACATGGTTCACACGGC	AGTCACATGGTTCACACGGCAGG	B5	ACAGCCCAAGATAGTTAAGT	ACAGCCCAAGATAGTTAAGTGGG
	B2	ACAAAGTCACATGGTTCACA	ACAAAGTCACATGGTTCACACGG	B6	AAGCTGCTTTGATATAAAAA	AAGCTGCTTTGATATAAAAAAGG
	B3	TGGGCTGTGACAAAGTCACA	TGGGCTGTGACAAAGTCACATGG	B7	TTTGATATAAAAAAGGTCTA	TTTGATATAAAAAAGGTCTATGG
	B4	CTTACCCCACTTAACTATCT	CTTACCCCACTTAACTATCTTGG	B8	ATCTGCATATTGGGATTGTC	ATCTGCATATTGGGATTGTCAGG
CD3ε	E1	TGTCCTTCCCTCTTGCTGCT	TGTCCTTCCCTCTTGCTGCTGGG	E4	GTTGGCGTTTGGGGGCAAGA	GTTGGCGTTTGGGGGCAAGATGG
	E2	TGCATTCCTAAACAGAAAAA	TGCATTCCTAAACAGAAAAAGGG	E5	TCATTCTTTGTAGTTATGAA	TCATTCTTTGTAGTTATGAATGG
	E3	AAAGTGTTAGTAAATGTTGT	AAAGTGTTAGTAAATGTTGTGGG
	nuclease gRNA
TRAC	sgRNA Cas9 (T1)	AGAGTCTCTCAGCTGGTACA	AGAGTCTCTCAGCTGGTACACGG
	crRNA Cas12a	GAGTCTCTCAGCTGGTACACGGC	TTTAGAGTCTCTCAGCTGGTACACGGC
FKBP12	ABE	CTCACCGTCTCCTGGGGAGA	CTCACCGTCTCCTGGGGAGATGG
RASA2	ABE	ATTTACCTGAACCTCTGAAT	ATTTACCTGAACCTCTGAATTGG
B2M (B4)	ABE	CTTACCCCACTTAACTATCT	CTTACCCCACTTAACTATCTTGG
CIITA	ABE	CACTCACCTTAGCCTGAGCA	CACTCACCTTAGCCTGAGCAGGG

### Sheet: Suppl. Table 3 - ddPCR
	Translocation	P for	P rev	Probe	Fluorophore
	RPP30	GATTTGGACCTGCGAGCG	GCGGCTGTCTCCACAAGT	TCTGACCTGAAGGCTCTGCGCG	FAM
	TRAC-FKBP12	TCCCGTATAAAGCATGAGACCGTG	GTGTAGTGCACCACGCAGGT	AGG GCG CAC CTT CCC CAA	HEX
	FKBP12-TRAC	GTCTCGGGGCTTCTGGGC	GGAGAAATAAGGAGAGGCAACTTGG	ACGGGCGGCGTGGACCAA	HEX
	TRAC-RASA2	TTCCCGTATAAAGCATGAGACCGT	GGTATAATATGCTCTATTTACATGAACCAGT	TGT+CA+CAG+GAAAT+GA+GTAAAAAAT+G	HEX
	RASA2-TRAC	T+CTGTAGGAAAAGTAGCCAT+C A	AGGCAACTTGGAGAAGGGGCTTA	CCACTGTGATTACACAAGTCTTC	HEX
	RASA2-FKBP12	GAAGACTTGTGTAATCACAGTGGC	CTCACCGGTGTAGTGCACCA	AGG+GC+GCA+CCTTCCCCA	HEX
	FKBP12-RASA2	GCCAGGTCGCTGTTGGTCCA	CTTCCTGTCCTATATTACCCAAAAGT	CAAG+A+GAT+T+GTCA+C+AGG	HEX
